# Glycophagy is an ancient bilaterian pathway supporting metabolic adaptation through STBD1 structural evolution

**DOI:** 10.1101/2024.11.07.622431

**Authors:** Liting Ren, Yitian Bai, Chenyu Shi, Ying Tan, Shuyan Zhao, Qi Li, Daniel J Macqueen, Shikai Liu

## Abstract

The selective autophagy of glycogen (glycophagy) has recently emerged as being crucial to glucose homeostasis in vertebrates, yet its origins remain elusive. Here, we provide evidence that starch-binding domain-containing protein 1 (STBD1), the key glycophagy receptor in vertebrates, is functionally conserved in the Pacific oyster, revealing its conserved position within ancient autophagy networks. We show that STBD1 in oysters - as seen in other invertebrate groups - possesses an N-terminal carbohydrate binding module family 20 (CBM20) domain, representing the ancestral state for this protein, while a shuffling of CBM20 to the C-terminus occurred during early chordate evolution. Structural modelling and functional studies reveal that the N-terminal CBM20 organization of STBD1 enhances glycogen binding. Functional experiments demonstrate that an STBD1-glycogen complex, anchored by GABARAPL2, facilitates an increased glycogen flux into autophagosomes for lysosomal degradation. We conclude that glycophagy is deeply conserved in bilaterians and that STBD1 structural evolution underlies potentially adaptive variation in metabolic strategies across distinct animal clades.
