## Supplementary Tables S1 and S2 for "Glycophagy is an ancient bilaterian pathway supporting metabolic adaptation through STBD1 structural evolution"

### Sheet: Table S1
Table S1. Number of genes encoding CBM domain-containing proteins across 61 metazoan species.
Phylum	Class	Order/family	Species	Abbreviation	Number of genes							Database	Accession
					STBD1α	STBD1β	STBD1γ	STBD1δ	STBD1-related	LAF	GPCPD1
Ctenophora	Tentaculata	Lobata	Bolinopsis microptera	Bmi	0	0	0	0	0	0	0	Genbank	GCF_026151205.1
Porifera	Homoscleromorpha	Homosclerophorida	Corticium candelabrum	Cca	0	0	0	0	0	0	1	Genbank	GCF_963422355.1
	Calcarea	Leucosolenida	Sycon ciliatum	Sci	0	0	0	0	0	0	1	Genbank	GCF_964019385.1
	Demospongiae	Suberitida	Halichondria panicea	Hpa	0	0	0	0	0	0	2	Genbank	GCF_963675165.1
Cnidaria	Anthozoa	Actiniaria	Nematostella vectensis	Nve	0	0	0	0	0	1	0	Genbank	GCF_932526225.1
	Hydrozoa	Anthoathecata	Hydra vulgaris	Hvu	0	0	0	0	0	0	0	Genbank	GCF_022113875.1
	Scyphozoa	Rhizostomeae	Rhopilema esculentum	Res	0	0	0	0	0	0	0	GigaDB	https://doi.org/10.5524/100720
Annelida	Polychaeta	Sabellida	Owenia fusiformis	Ofu	0	0	0	0	1	0	1	Genbank	GCA_903813345.2
		Xenopneusta	Urechis unicinctus	Uun	0	0	0	0	0	0	0	Figshare	https://doi.org/10.6084/m9.figshare.24079509.v3
	Clitellata	Crassiclitellata	Metaphire vulgaris	Mvu	0	0	0	0	0	0	1	PeerJ	https://peerj.com/articles/10313/
		Rhynchobdellida	Helobdella robusta	Hro	0	0	0	0	0	0	0	Genbank	GCF_000326865.2
	Sipuncula	Golfingiida	Sipunculus nudus	Snu	3	0	0	0	0	0	1	CNGBdb	https://ftp.cngb.org/pub/CNSA/data5/CNP0003624/CNS0632690/CNA0051940/
Mollusca	Bivalvia	Ostreida	Crassostrea virginica	Cvi	1	0	0	0	0	0	1	Genbank	GCF_002022765.2
			Magallana gigas	Mgi	1	0	0	0	0	0	1	Genbank	GCF_902806645.1
			Ostrea edulis	Oed	10	0	0	0	1	0	1	Genbank	GCF_947568905.1
			Saccostrea echinata	Sec	3	0	0	0	0	0	1	Genbank	GCF_033153115.1
		Pterioida	Pinctada fucata	Pfu	1	0	0	0	0	0	1	OIST Marine Genomics Database	https://marinegenomics.oist.jp/pearl_3_0/viewer/download?project_id=109
		Pectinida	Pecten maximus	Pma	1	0	0	0	0	0	0	Genbank	GCF_902652985.1
		Mytilida	Mytilus trossulus	Mtr	1	0	0	0	0	0	2	Genbank	GCF_036588685.1
		Arcoida	Tegillarca granosa	Tgr	0	0	0	0	0	0	1	MolluscDB	http://mgbase.qnlm.ac/page/taxonomy/index?species=Tegillarca%20granosa
		Myida	Dreissena polymorpha	Dpo	1	0	0	0	0	0	3	Genbank	GCF_020536995.1
			Mya arenaria	Mar	2	0	0	0	0	0	2	Genbank	GCF_026914265.1
		Cardiida	Sinonovacula constricta	Sco	5	0	1	0	0	0	2	MolluscDB	http://mgbase.qnlm.ac/page/taxonomy/index?species=Sinonovacula%20constricta
	Scaphopoda	Dentaliida	Pictodentalium vernedei	Pve	2	0	0	0	1	0	0	MolluscDB	http://mgbase.qnlm.ac/page/taxonomy/index?species=Pictodentalium%20vernedei
	Gastropoda	Hygrophila	Biomphalaria glabrata	Bgl	1	0	0	0	0	0	2	Genbank	GCF_947242115.1
		Caenogastropoda	Pomacea canaliculata	Pca	0	0	1	0	0	0	1	Genbank	GCF_003073045.1
		Patellogastropoda	Patella vulgata	Pvu	0	0	0	0	0	0	1	Genbank	GCF_932274485.2
		Nudibranchia	Berghia stephanieae	Bst	0	0	1	0	0	0	1	MolluscDB	http://mgbase.qnlm.ac/page/taxonomy/index?species=Berghia%20stephanieae
		Caenogastropoda	Rapana venosa	Rve	0	0	1	0	0	0	1	MolluscDB	http://mgbase.qnlm.ac/page/taxonomy/index?species=Rapana%20venosa
		Vetigastropoda	Haliotis rufescens	Hru	2	0	4	0	0	0	1	Genbank	GCF_023055435.1
	Polyplacophora	Chitonida	Liolophura japonica	Lja	0	0	0	0	0	0	1	Genbank	GCF_032854445.1
	Cephalopoda	Octopoda	Octopus bimaculoides	Obi	0	0	0	0	0	0	1	Genbank	GCF_001194135.2
		Sepiida	Euprymna scolopes	Esc	0	0	0	0	0	0	1	MolluscDB	http://mgbase.qnlm.ac/page/taxonomy/index?species=Euprymna%20scolopes
		Nautilida	Nautilus pompilius	Npo	0	0	0	0	0	0	1	MolluscDB	http://mgbase.qnlm.ac/page/taxonomy/index?species=Nautilus%20pompilius
	Caudofoveata	Chaetodermatida	Chaetoderma sp.	Chaetoderma	2	0	0	0	0	0	1	Figshare	https://doi.org/10.6084/m9.figshare.24099477
Brachiopoda	Lingulata	Lingulida	Lingula anatina	Lan	3	0	0	0	1	0	1	Genbank	GCF_001039355.2
Phoronida	Phylactolaemata	Phoronidae	Phoronis australis	Pau	0	0	0	0	0	0	1	OIST Marine Genomics Database	https://marinegenomics.oist.jp/pau_v2/viewer/download?project_id=51
Nemertea	Pilidiophora	Heteronemertea	Lineus longissimus	Llo	1	0	0	1	0	0	1	Genbank	GCF_910592395.1
			Notospermus geniculatus	Nge	0	0	0	2	0	0	1	OIST Marine Genomics Database	https://marinegenomics.oist.jp/nge_v2/viewer/download?project_id=52
Arthropoda	Insecta	Diptera	Drosophila melanogaster	Dme	0	0	0	0	0	0	5	Genbank	GCF_000001215.4
	Malacostraca	Decapoda	Penaeus vannamei	Pva	0	0	0	0	0	0	0	Genbank	GCF_003789085.1
	Collembola	Entomobryomorpha	Folsomia candida	Fca	0	0	0	0	0	0	1	Genbank	GCF_002217175.1
	Chilopoda	Geophilomorpha	Strigamia maritima	Sma	0	0	0	0	0	0	1	Figshare	https://figshare.com/articles/dataset/Horizontal_gene_transfer_and_evolutionary_consequence_of_gene_loss_in_myriapods/15088722
	Branchiopoda	Diplostraca	Daphnia pulex	Dpu	0	0	0	0	0	0	1	Genbank	GCF_021134715.1
Nematoda	Chromadorea	Rhabditida	Caenorhabditis elegans	Cel	0	0	0	0	0	0	2	Genbank	GCF_000002985.6
Echinodermata	Echinoidea	Camarodonta	Lytechinus variegatus	Lva	0	0	0	0	0	0	1	Genbank	GCF_018143015.1
	Asteroidea	Forcipulatida	Asterias rubens	Aru	0	0	0	0	0	0	1	Genbank	GCF_902459465.1
	Holothuroidea	Aspidochirotida	Apostichopus japonicus	Aja	0	0	0	0	0	0	0	Figshare	https://doi.org/10.6084/m9.figshare.22140020.v1
	Ophiuroidea	Ophiurida	Ophiura sarsii	Osa	0	0	0	0	0	0	1	Figshare	https://doi.org/10.6084/m9.figshare.24912420.v1
Hemichordata	Enteropneusta	Ptychoderidae	Ptychodera flava	Pfl	0	0	0	0	0	0	2	Figshare	https://doi.org/10.6084/m9.figshare.25778394.v1
		Spengelidae	Schizocardium californicum	Sca	0	0	0	0	0	1	1	Figshare	https://doi.org/10.6084/m9.figshare.25816303.v1
Chordata	Mammalia	Primates	Homo sapiens	Hsa	0	1	0	0	0	1	1	Genbank	GCF_000001405.40
		Rodentia	Mus musculus	Mmu	0	1	0	0	0	1	1	Genbank	GCF_000001635.27
	Aves	Galliformes	Gallus gallus	Gga	0	1	0	0	0	1	1	Genbank	GCF_016699485.2
	Reptilia	Testudines	Chelonia mydas	Cmy	0	1	0	0	0	1	1	Genbank	GCF_015237465.2
	Amphibia	Anura	Xenopus laevis	Xla	0	1	0	0	0	1	2	Genbank	GCF_017654675.1
	Actinopterygii	Cypriniformes	Danio rerio	Dre	0	1	0	0	0	1	1	Genbank	GCF_000002035.6
	Chondrichthyes	Carcharhiniformes	Stegostoma tigrinum	Sti	0	1	0	0	0	1	1	Genbank	GCF_030684315.1
	Myxini	Myxiniformes	Eptatretus atami	Eat	0	0	0	0	0	1	1	Zendo	https://zenodo.org/records/10227719
	Leptocardii	Amphioxiformes	Branchiostoma lanceolatum	Bla	0	1	0	0	0	2	1	Genbank	GCA_927797965.1
	Ascidiacea	Phlebobranchia	Ciona intestinalis	Cin	0	0	0	0	0	0	1	Genbank	GCF_000224145.3

### Sheet: Table S2
Table S2. Primers used in this study.
Experiment	Primer name	Primer sequences (5’-3’)
RT-PCR	STBD1-RT-F	CCACAAGTCTCAGACGGAGT
RT-PCR	STBD1-RT-R	ATCGCCACGACTCCGTTCTT
RT-PCR	p62-RT-F	AGGACGTAGATGCCCAGCTT
RT-PCR	p62-RT-R	TTCTGCGCTTGTGGATGGTC
RT-PCR	LC3A-RT-F	GCCGATGCTTGACAAGACC
RT-PCR	LC3A-RT-R	TCCGTCCTCGTCTTTCTCCT
RT-PCR	LC3C-RT-F	GCGGTGCGGAAAGAAGAAGT
RT-PCR	LC3C-RT-R	TGGAGTTCAGTGACATTCGGT
RT-PCR	GABARAP-RT-F	AGGCTCGCGTTGGAGATTTG
RT-PCR	GABARAP -RT-R	GAAGTCCTCCTCATGATGCTC
RT-PCR	GABARAPL2-RT-F	CTTTGAACAGAGGAAGGCAG
RT-PCR	GABARAPL2-RT-R	AGGGTAGCTGAATCCTCTTC
RT-PCR	EF1α-RT-F	CGAGAAGGAAGCTGCTGAGATGG
RT-PCR	EF1α-RT-R	ACAGTCAGCCTGTGAAGTTCCTGTA
RT-PCR	Arf-RT-F	TCAGGACAAGATCCGACCACTGT
RT-PCR	Arf-RT-R	GCAGCGTCTCTAAGTTCATCCTCATTA
RT-PCR	GAPDH-RT-F	AGAACATCGTCAGCAACGCATCC
RT-PCR	GAPDH-RT-R	CCTCTACCACCACGCCAATCCT
Overlapping PCR	MgSTBD1_mutant-F1	ATGAATTCTGCTGACGGAAT
Overlapping PCR	MgSTBD1_mutant-F2	ATGGATGCAACATACAAAACTC
Overlapping PCR	MgSTBD1_mutant-F3	GAGCGCATGATCATGATGATATGAATTCTGCTGACGGAAT
Overlapping PCR	MgSTBD1_mutant-R1	TTCATTCCAAGGGGCGTGG
Overlapping PCR	MgSTBD1_mutant-R2	ATCATCATGATCATGCGCTCTGATCATGCGCTC
Overlapping PCR	MgSTBD1_mutant-R3	TTCATTCCAAGGGGCGTGG
Protein purification	pET32a-MmSTBD1-F	AAGGCCATGGCTGATATCGGATCCATGGGCGCCGTCTGGTCAG
Protein purification	pET32a-MmSTBD1-R	GTGCTCGAGTGCGGCCGCAAGCTTGTGAATCCCCCACCACCCA
Protein purification	pET32a-DrSTBD1-F	AAGGCCATGGCTGATATCGGATCCATGAAGAAAAGCCAACCGATC
Protein purification	pET32a-DrSTBD1-R	GTGCTCGAGTGCGGCCGCAAGCTTGCAACATCCCCAGCATTTCT
Protein purification	pET32a-MgSTBD1-F	AAGGCCATGGCTGATATCGGATCCATGAATTCTGCTGACGGAATT
Protein purification	pET32a-MgSTBD1-R	GTGCTCGAGTGCGGCCGCAAGCTTATCATCATGATCATGCGCTC
Protein purification	pET32a-MgSTBD1_mutant-F	AAGGCCATGGCTGATATCGGATCCATGGATGCAACATACAAAACTC
Protein purification	pET32a-MgSTBD1_mutant-R	GTGCTCGAGTGCGGCCGCAAGCTTTTCATTCCAAGGGGCGTGG
Overexpression experiment	pcDNA3.1-HA-MmSTBD1-F	ATAGGGAGACCCAAGCTGGCTAGCATGGGCGCCGTCTGGTCAG
Overexpression experiment	pcDNA3.1-HA-MmSTBD1-R	CCACCACACTGGACTAGTGGATCCTCAAGCGTAATCTGGAACATCGTATGGGTAGTGAATCCCCCACCACCCA
Overexpression experiment	pcDNA3.1-HA-DrSTBD1-F	ATAGGGAGACCCAAGCTGGCTAGCATGAAGAAAAGCCAACCGATC
Overexpression experiment	pcDNA3.1-HA-DrSTBD1-R	CCACCACACTGGACTAGTGGATCCTCAAGCGTAATCTGGAACATCGTATGGGTAGCAACATCCCCAGCATTTCT
Overexpression experiment	pcDNA3.1-HA-MgSTBD1-F	ATAGGGAGACCCAAGCTGGCTAGCATGAATTCTGCTGACGGAAT
Overexpression experiment	pcDNA3.1-HA-MgSTBD1-R	CCACCACACTGGACTAGTGGATCCTTAAGCGTAATCTGGAACATCGTATGGGTAATCATCATGATCATGCGCTC
Overexpression experiment	pcDNA3.1-HA-MgSTBD1_mutant-F	ATAGGGAGACCCAAGCTGGCTAGCATGGATGCAACATACAAAACTC
Overexpression experiment	pcDNA3.1-HA-MgSTBD1_mutant-R	CCACCACACTGGACTAGTGGATCCTCAAGCGTAATCTGGAACATCGTATGGGTATTCATTCCAAGGGGCGTGG
Overexpression experiment	pcDNA3.1-Flag-LC3A-F	ATAGGGAGACCCAAGCTGGCTAGCATGGATTACAAGGACGACGATGACAAGATGGAGATGCAGAAACCTTT
Overexpression experiment	pcDNA3.1-Flag-LC3A-R	CCACCACACTGGACTAGTGGATCCTCAGTGACAAGATCCTCCAA
Overexpression experiment	pcDNA3.1-Flag-LC3C-F	ATAGGGAGACCCAAGCTGGCTAGCATGGATTACAAGGACGACGATGACAAGATGCCAGAGAAAGGTGGAG
Overexpression experiment	pcDNA3.1-Flag-LC3C-R	CCACCACACTGGACTAGTGGATCCTCAGCATCCTCCAAACATTTC
Overexpression experiment	pcDNA3.1-Flag-GABARAP-F	ATAGGGAGACCCAAGCTGGCTAGCATGGATTACAAGGACGACGATGACAAGATGAAGTGGGAGTATAAAGAAG
Overexpression experiment	pcDNA3.1-Flag- GABARAP-R	CCACCACACTGGACTAGTGGATCCTTATGCACCGTACACACTTTC
Overexpression experiment	pcDNA3.1-Flag-GABARAPL2-F	ATAGGGAGACCCAAGCTGGCTAGCATGGATTACAAGGACGACGATGACAAGATGAAATTCAAGTTCAGAGAAG
Overexpression experiment	pcDNA3.1-Flag- GABARAPL2-R	CCACCACACTGGACTAGTGGATCCTCACTGTCCAAATGTATTTTCC
Dual-fluorescence in situ hybridization	STBD1-F	TCTGCTGACGGAATTAGGGT
Dual-fluorescence in situ hybridization	STBD1-R	TAATACGACTCACTATAGGGCTGGTACGGGATCATCTGCT
Dual-fluorescence in situ hybridization	LC3A-F	TCCGTACCCAGCATATGGAC
Dual-fluorescence in situ hybridization	LC3A-R	TAATACGACTCACTATAGGGCAAAGGTCTCCTGAGAGGCA
Dual-fluorescence in situ hybridization	LC3C-F	GGTGCGGAAAGAAGAAGTAG
Dual-fluorescence in situ hybridization	LC3C-R	TAATACGACTCACTATAGGGTCATCCCGATAGACTTCAGC
Dual-fluorescence in situ hybridization	GABARAP-F	AGTACCCAGACAGAGTCCCT
Dual-fluorescence in situ hybridization	GABARAP-R	TAATACGACTCACTATAGGGGCACCGTACACACTTTCATC
Dual-fluorescence in situ hybridization	GABARAPL2-F	GAAGGCAGAGTCCACAAAG
Dual-fluorescence in situ hybridization	GABARAPL2-R	TAATACGACTCACTATAGGGTCATCCTTGTGTTCCTCATAC
